# Adintoviruses: An Animal-Tropic Family of Midsize Eukaryotic Linear dsDNA (MELD) Viruses

**DOI:** 10.1101/697771

**Authors:** Gabriel J. Starrett, Michael J. Tisza, Nicole L. Welch, Anna K. Belford, Alberto Peretti, Diana V. Pastrana, Christopher B. Buck

## Abstract

Polintons (also known as Mavericks) were initially identified as a widespread class of eukaryotic transposons named for their hallmark type B DNA *pol*ymerase and retrovirus-like *int*egrase genes. It has since been recognized that many polintons encode possible capsid proteins and viral genome-packaging ATPases similar to those of a diverse range of double-stranded DNA (dsDNA) viruses. This supports the inference that at least some polintons are viruses that remain capable of cell-to-cell spread. At present, there are no polinton-associated capsid protein genes annotated in public sequence databases. To rectify this deficiency, we used a data-mining approach to investigate the distribution and gene content of polinton-like elements and related DNA viruses in animal genomic and metagenomic sequence datasets. The results define a discrete family-like clade of animal-specific viruses with two genus-level divisions. We suggest the family name *Adintoviridae,* connoting similarities to *ad*enovirus virion proteins and the presence of a retrovirus-like *int*egrase gene. Although adintovirus-class PolB sequences were detected in datasets for fungi and various unicellular eukaryotes, sequences resembling adintovirus virion proteins and accessory genes appear to be restricted to animals. Degraded adintovirus sequences are endogenized into the germlines of a wide range of animals, including humans.
