## Supplementary material for "Adintoviruses: An Animal-Tropic Family of Midsize Eukaryotic Linear dsDNA (MELD) Viruses": Fig2 Supp1 Accession numbers

### Sheet: Supp Table 1
Virus name	Replicase(s)	Hexon	Sampled organism	Source Contig	Bioproject/sample	SRA	GenBank
Astyanax tetra cavefish adintovirus (RNA)	Beta PolB	Beta	Astyanax mexicanus	GFIE01023086	PRJNA285201	SRR2045404-14. Megahit assembly of WGS dataset SRR608902 yielded a nearly identical contig (plus a second divergent Beta adinto). SRR2040422 is a dataset for a pet store white longfin skirted tetra from a pet store. It contains a closely related Beta adinto	BK010998
Bos-associated insect adintovirus 1	Alpha PolB	Alpha	Bos taurus	NKLS02000104	SAMN03145444	SRR5753414 SRR5753568 SRR5753571 SRR5753572 SRR5753574 SRR5753667-76 Reads spanning a junction between adintovirus and bovine genome sequences: SRR5753568.89243.3 SRR5753574.88418.1 SRR5753667.140363.3 SRR5753669.83209.5 SRR5753672.39428.1 SRR5753674.156351.1 SRR5753675.101253.1 SRR5753676.77136.1	BK010889
Bos-associated insect adintovirus 2	Alpha PolB	Alpha	Bos taurus	NKLS02001728	SAMN03145444	SRR5753414 SRR5753447	BK010999
Branchiostoma lancelet adintovirus	Alpha PolB	Beta	Branchiostoma belcheri	AYSR01015205	PRJNA214454	SRR1174915. SRR1174917 and SRR1174918 also have many reads but SRR1174915 looks more uniform and closer to the starting WGS contig	BK010888
Caenorhabditis roundworm adintovirus	Alpha PolB	Alpha	Caenorhabditis elegans	AL110478	-	Can't find SRR	-
Corynactis coral adintovirus (RNA)	Alpha PolB	Alpha	Corynactis australis	GELM01072747	PRJNA313487	SRR3198576,SRR3198579,SRR3198580	BK011000
Cotesia braconid wasp bracovirus circle 31	Alpha PolB	-	Cotesia congregata	-	-	-	NC_006658
Crocodylus saltwater crocodile endogenized adintovirus	Beta PolB	Beta	Crocodylus porosus	JRXG01022388	PRJNA163131	parent reads unavailable	-
Diachasma braconid wasp adintovirus	Alpha PolB	Alpha	Diachasma alloeum	LDKA01017305	SAMN03701895	SRR2043726 - "synthetic long read" data and the existince of many different viral strains make this dataset difficult to analyze	-
Eucidaris sea urchin adintovirus	Beta PolB	Beta	Eucidaris tribuloides	JZLH010489059	SAMN00717266	matching RNASeq: SRR7961923 (only ~400 RNA reads)	-
Human endogenized adintovirus relic	Beta PolB	Beta	Homo sapiens	AC083860	-	-	-
Hydra adintovirus	Alpha PolB	Alpha	Hydra vulgaris	ABRM01008631	SAMN00000081	SRR1032106. Original parent dataset SAMN00000081 was 50bp 454 reads (difficult to reassemble). SRR1013753 (50bp Solid) and SRR1033637 also have many reads	BK012049
Ladona dragonfly adintovirus	Alpha PolB	Beta	Ladona fulva	APVN02030692	SAMN02178325	SRR870539. SRR870535-41 have the original WGS sequence alongside 10x more of another Adinto strain. Used Megahit on SRR870539 to obtain a contig for the second strain. The deposited sequence is very different from original WGS contig, at the nucleotide level	BK011001
Larimichthys croaker adintovirus	Beta PolB	Beta	Larimichthys crocea	JRPU01006671	SAMN02732260	SRR1258893. Also many reads in SRR1258892	BK011002
Mayetiola barley midge adintovirus	Alpha PolB	Alpha	Mayetiola destructor	AEGA01002012	PRJNA45867	Used Spades to reconstruct contig from SRR035939 (454) then did reference-guided assembly using SRR1284061 (Illumina)	BK011003
Megastigmus wasp adintovirus (RNA)	Alpha PolB	Alpha	Megastigmus spermotrophus	GCPB01002833	PRJNA274192	SRR1805073 SRR1805097 SRR1805105 SRR1805115	BK011004
Mytilus Mediterranean mussel adintovirus	Alpha PolB	Beta	Mytilus galloprovincialis	LNJA010009434	SAMN03084337	SRR1598987 SRR1598943 SRR1598945	BK011005
Nephila orb-weaver spider adintovirus (RNA)	Alpha PolB	Beta	Nephila clavipes	GFKT014647032	PRJNA356433	SRR5139361. Also many reads in SRR5139318 SRR5139324 SRR5139327 SRR5139329 SRR5139330 SRR5139333 SRR5139343 SRR5139345 SRR5139349 SRR5139355 SRR5139356 SRR5139357 SRR5139359 SRR5139361 SRR5139362 SRR5139365	BK011006
Olea-associated insect adintovirus 1	Beta PolB	Beta	Olea europaea	FKYM01057659	PRJEB4992	MagicBlast finds almost no reads	-
Olea-associated insect adintovirus 2	Alpha PolB	Alpha	Olea europaea	FKYM01057927	PRJEB4992	MagicBlast finds almost no reads	-
Oncorhynchus salmon adintovirus	Beta PolB	Beta	Oncorhynchus tshawytscha	PIPH01094194	SAMN07614989	SRR6312215, SRR6312220 and many others. SRR6194722 doesn't have any adinto, only the flanking retrovirus parts (i.e., not all salmon genomes have adinto). Attempts to validate PIPH01094194 revealed strange gaps in the contig.	-
Orchesella springtail adintovirus	Alpha PolB	Beta	Orchesella cincta	LJIJ01003246	PRJNA294050	SRR2222657(Illumina) SRR2217918(PacBio)	BK011007
Parasteatoda house spider adintovirus	Alpha PolB	Beta	Parasteatoda tepidariorum	AOMJ02256338	PRJNA167405	SRR891578 83 85 have ~10x coverage of submitted sequence and 50x coverage of a divergent variant sequence. 79, 80, and 86 have roughly equal (>20x )coverage of three distinct strains. Used MagicBlast of all SRAs for contig confirmation.	BK011008
Pimephales minnow adintovirus	Beta PolB	Beta	Pimphales promelas	JNCE01310190	SAMN02418978	SRR1301972. SRR1107491 (pseudo long reads) has hits but too few to be useful	BK011009
Pinctada pearl oyster adintovirus	Beta PolB	Beta	Pinctada imbricata	NIJJ01055010	-	ion torrent metagenome dataset DRR078662 has ~5x coverage	-
Rhodactis coral adintovirus (RNA)	Beta PolB	Beta	Rhodactis indosinensis	GELO01003383	PRJNA313487	SRR3201278 SRR3201279 SRR3201280 SRR3201281	BK011010
Spodoptera moth adintovirus 1	Alpha PolB	Alpha	Spodoptera frugiperda	KY042018	PRJNA344686	SRR4308584. Matched mRNA SRR4308260	BK011025
Spodoptera moth adintovirus 2	Alpha PolB	Alpha	Spodoptera frugiperda	KY042019	PRJNA344686	SRR4308584. Matched mRNA SRR4308260	BK011026
Steinernema roundworm adintovirus	Beta PolB	Beta	Steinernema feltiae	AZBV01015367	-	Can't find SRR	-
Strongylocentrotus sea urchin endogenized adintovirus	Beta PolB	Beta	Strongylocentrotus purpuratus	AAGJ05080195	SAMN00829422	SRR7211988. Continuity and existence of ITRs confirmed by PacBio data (eg reads SRR1798726.66987.3.1148032, SRR1798696.77187.1045359)	BK011011
Stylophora coral adintovirus	Alpha PolB	Alpha	Stylophora pistillata	LSMT01002030	SAMN03491624	Megahit reassembly of SRR1980959 (many differences from LSMT01002030 at nucleotide level)	BK012063
Terrapene box turtle adintovirus	Beta PolB	Beta	Terrapene mexicana triunguis	PRFB02010501 PRFB02046519	SAMN08285364	SRR6435272	BK010890
Trichoplusia moth endogenized adintovirus 1	Alpha PolB	Alpha	Trichoplusia ni	WHVK01000405	SAMN06765378	ORFs appear degraded. Nearly identical element detected in Hi5-derived contig NKQN01000028	-
Trichoplusia moth endogenized adintovirus 2	Alpha PolB	Alpha	Trichoplusia ni	NKQN01000414	SAMN07304761	ORFs appear degraded	-
Anelosimus tangle-web spider MELD virus	Ad PolB	MELD	Anelosimus studiosus	VSFD01006507	SAMN12325188	SRR9900418	BK012043
Blastocystis protist MELD virus	Alpha PolB	-	Human fecal metagenome	OJKC01000757 ODFM01001162	SAMEA4350162	ERR1543996 SRR061188 SRR061190 SRR346689	BK012044
Bovine rumen MELD virus	Alpha PolB	MELD	Bovine rumen metagenome	-	-	SRR094424	BK012045
Capsaspora protist MELD virus 1	divergent PolB+S1H	-	Capsaspora owczarzaki	ACFS02000430	SAMD00141126	DRR183067	BK012046
Capsaspora protist MELD virus 2	divergent PolB+S3H	-	Capsaspora owczarzaki	ACFS02000498	SAMD00141126	DRR183067	BK012047
Coelastrella green algae MELD virus	Beta PolB	MELD	Coelastrella sp. UTEX B 3026	NSMO01000305	SAMN07595962	parent reads unavailable	BK012048
Haliotis abalone MELD virus	Alpha PolB	MELD	Haliotis diversicolor	LC027333	PRJNA374926	SRR5986943 but contig can't be reconstructed with short reads. Various abalone species have a huge diversity of endogenized broken MELD viruses of this type their germlines	-
Human feces-associated MELD virus	Alpha PolB	-	Human fecal metagenome	OOPI01000021	-	MG-RAST mgm4623337.3 (feces Donor1 day 12). Similar nucleotide sequences were observed in assemblies of mgm4568644.3 (urine URP6), SRR3735462 (CA28ESaliva), mgm4623338.3 (feces Donor1 day 16). GenBank does not accept contigs assembled from MG-RAST datasets	-
Hydra MELD virus	Alpha PolB+S1H	MELD	Hydra oligactis	PJUT01375957	SAMN08153368	SRR6364634	BK012051
Kangaroo rat mastadenovirus	Ad PolB	Adeno	Dipodomys ordii	ABRO02087964	SAMN02900551	SRR1646412-8	-
Monoraphidium green algae MELD virus	Alpha PolB	MELD	Monoraphidium neglectum	AYTC01002326	-	TPA_inf (parent reads unavailable)	BK012050
Monosiga protist MELD virus 1	divergent PolB+S3H	-	Monosiga brevicollis ATCC 50154	ABFJ01000467	SAMEA81495418	ERR1824636	BK012085
Monosiga protist MELD virus 2	PolA-S3H	MELD	Monosiga brevicollis ATCC 50154	-	SAMEA81495418	ERR1824636	BK012086
Physarum slime mold MELD virus	S1H+DnaA	-	Physarum polycephalum	ATCM03027720	SAMN02839457	SRX000029 (old 454 sequencing). SRRs with the most hits were SRR000176-89 SRR001094-98 SRR005034-45 SRR006482-87 SRR1105638 SRR1118746-94 SRR1124847. Splicing patterns determined using RNAseq (Bioproject PRJEB6676)	BK012052
Phytophthora water mold MELD virus	D5 S3H	-	Phytophthora cambivora	AUVH01007938	SAMN02178787	SRR870494. SRR870485 has identical sequence	BK012053
Powellomyces chytrid fungus MELD virus 1	Beta PolB	MELD	Powellomyces hirtus	QEAQ01000220 TPX53505	SAMEA104555614	ERR2451317. Didn't use PacBio datasets SRR7517562-4	BK012054
Powellomyces chytrid fungus MELD virus 2	DEAD S2H	MELD	Powellomyces hirtus	-	SAMEA104555614	ERR2451317. Didn't use PacBio datasets SRR7517562-4	BK012055
Powellomyces chytrid fungus MELD virus 3	PolA-S3H	MELD	Powellomyces hirtus	-	SAMEA104555614	ERR2451317. Didn't use PacBio datasets SRR7517562-4	BK012056
Powellomyces chytrid fungus MELD virus 4	divergent PolB+S1H	MELD	Powellomyces hirtus	-	SAMEA104555614	ERR2451317. Didn't use PacBio datasets SRR7517562-4	BK012057
Powellomyces chytrid fungus MELD virus 5	PolA+D5 S3H	MELD	Powellomyces hirtus	-	SAMEA104555614	ERR2451317. Didn't use PacBio datasets SRR7517562-4	BK012058
Powellomyces chytrid fungus MELD virus 6	PolA+D5 S3H	MELD	Powellomyces hirtus	-	SAMEA104555614	ERR2451317. Didn't use PacBio datasets SRR7517562-4	BK012059
Rhizophagus glomeromycete fungus MELD virus	Alpha PolB	Gag	Rhizophagus irregularis	AC163889	SAMD00053945	SRR1046100. DRR063509 also has plenty of reads for a nearly identical sequence	BK012060
Sheep rumen MELD virus	Alpha PolB	MELD	Sheep rumen metagenome	ODAJ014727734	SAMN02144231	SRR1222431	BK012061
Synchytrium chytrid fungus MELD element	Beta PolB+D5 S3H	-	Synchytrium microbalum	QEAO01000105	SAMEA104555616	ERR2451318	BK012062
Trichoplax placozoan protist MELD virus	RecD S1H	Alpha	Trichoplax sp. H2	ABGP01001206	SAMEA5175452	ERR2992734	BK012064
Abeoforma protist parvovirus	Parvo S3H	Parvo	Abeoforma whisleri	PDIO01005734	SAMN06200030	SRR5195172 SRR5195176	BK010894
African termite gut bidnavirus	Alpha PolB+Parvo S3H	Parvo	Cubitermes ugandensis	-	SAMN06268476	SRR5247064	BK012042
Bombyx silkworm bidnavirus segment 1	Alpha PolB+Parvo S3H	Parvo	Bombyx mori	-	-	-	NC_020928
Bombyx silkworm bidnavirus segment 2	-	-	Bombyx mori	-	-	-	NC_020927
Dog feces bidnaparvovirus (RNA+DNA)	Alpha PolB+Parvo S3H	Parvo	Canis lupus familiaris fecal virome	-	PRJNA473018	SRR7287177	BK012084
Drosophila "Vesanto" bidnavirus segment 1	Alpha PolB	Parvo	Drosophila melanogaster	-	-	-	KX648533
Drosophila "Vesanto" bidnavirus segment 2	Parvo S3H	-	Drosophila melanogaster	-	-	-	KX648534
False wolf spider bidnaparvovirus (RNA)	Alpha PolB+Parvo S3H	Parvo	Tengella perfuga	GGOF01037889	PRJNA471192	SRR7186263. Only a few reads in SRR7186262	BK011024
Ichthyophonus protist parvovirus	Parvo S3H	Parvo	Ichthyophonus hoferi	NAOQ01000873	PRJNA290639	SRR2134855. Reassembled with Metaspades. Many other ~20kb contigs assembled from SRR2134855 contained broken NS1 ORFs adjacent to named genes of Sphaeroforma, Monosiga, fungi, or other eukaryotes.	BK011022
Tasmanian devil feces bidnaparvovirus 1	Alpha PolB+Parvo S3H	Parvo	Sarcophilus harrisii	-	SAMN10229747	SRR8048117	BK010893
Tasmanian devil feces bidnaparvovirus 2	Alpha PolB+Parvo S3H	Parvo	Sarcophilus harrisii	-	SAMN10229747	SRR8048117	BK011023
