## Supplementary material for "Adintoviruses: An Animal-Tropic Family of Midsize Eukaryotic Linear dsDNA (MELD) Viruses": Supp Table 1 Astyanax expression

### Sheet: Supp Table 2
Tissue	SRR	Mbases	Paired Adinto Reads	Reads/Gb
Ovary	SRR2045404	11670	2460	210.797
Brain	SRR2045405	6631	2604	392.701
Gills	SRR2045406	5039	2236	443.739
Heart	SRR2045407	5779	1052	182.038
Muscle	SRR2045408	5358	388	72.4151
testis	SRR2045409	13255	2200	165.975
Head kidney	SRR2045410	5855	3996	682.494
Bones	SRR2045411	5647	1024	181.335
Intestine	SRR2045412	8625	5012	581.101
Testis	SRR2045413	5660	2190	386.926
Embryos	SRR2045414	8273	104	12.571
